# Omicron BA.2 specifically evades broad sarbecovirus neutralizing antibodies

**DOI:** 10.1101/2022.02.07.479349

**Authors:** Yunlong Cao, Ayijiang Yisimayi, Fanchong Jian, Tianhe Xiao, Weiliang Song, Jing Wang, Shuo Du, Zhiying Zhang, Pulan Liu, Xiaohua Hao, Qianqian Li, Xiaosu Chen, Lei Wang, Peng Wang, Ran An, Yao Wang, Jing Wang, Peng Yang, Haiyan Sun, Lijuan Zhao, Wen Zhang, Dong Zhao, Jiang Zheng, Lingling Yu, Can Li, Na Zhang, Rui Wang, Xiao Niu, Sijie Yang, Xuetao Song, Linlin Zheng, Zhiqiang Li, Qingqing Gu, Fei Shao, Weijin Huang, Youchun Wang, Zhongyang Shen, Xiangxi Wang, Ronghua Jin, Junyu Xiao, Xiaoliang Sunney Xie

**Author notes:** Correspondence: Yunlong Cao; Zhongyang Shen; Xiangxi Wang; Ronghua Jin; Junyu Xiao; Xiaoliang Sunney Xie. These authors contributed equally (Yunlong Cao, Ayijiang Yisimayi, Fanchong Jian, Tianhe Xiao, Weiliang Song, Jing Wang, Shuo Du, Zhiying Zhang, Pulan Liu, Xiaohua Hao, Qianqian Li, Xiaosu Chen, Lei Wang).

## Abstract

Omicron sub-lineage BA.2 has rapidly surged globally, accounting for over 60% of recent SARS-CoV-2 infections. Newly acquired RBD mutations and high transmission advantage over BA.1 urge the investigation of BA.2’s immune evasion capability. Here, we show that BA.2 causes strong neutralization resistance, comparable to BA.1, in vaccinated individuals’ plasma. However, BA.2 displays more severe antibody evasion in BA.1 convalescents, and most prominently, in vaccinated SARS convalescents’ plasma, suggesting a substantial antigenicity difference between BA.2 and BA.1. To specify, we determined the escaping mutation profiles^1,2^ of 714 SARS-CoV-2 RBD neutralizing antibodies, including 241 broad sarbecovirus neutralizing antibodies isolated from SARS convalescents, and measured their neutralization efficacy against BA.1, BA.1.1, BA.2. Importantly, BA.2 specifically induces large-scale escape of BA.1/BA.1.1-effective broad sarbecovirus neutralizing antibodies via novel mutations T376A, D405N, and R408S. These sites were highly conserved across sarbecoviruses, suggesting that Omicron BA.2 arose from immune pressure selection instead of zoonotic spillover. Moreover, BA.2 reduces the efficacy of S309 (Sotrovimab)^3,4^ and broad sarbecovirus neutralizing antibodies targeting the similar epitope region, including BD55-5840. Structural comparisons of BD55-5840 in complexes with BA.1 and BA.2 spike suggest that BA.2 could hinder antibody binding through S371F-induced N343-glycan displacement. Intriguingly, the absence of G446S mutation in BA.2 enabled a proportion of 440-449 linear epitope targeting antibodies to retain neutralizing efficacy, including COV2-2130 (Cilgavimab)^5^. Together, we showed that BA.2 exhibits distinct antigenicity compared to BA.1 and provided a comprehensive profile of SARS-CoV-2 antibody escaping mutations. Our study offers critical insights into the humoral immune evading mechanism of current and future variants.
