## Supplementary Table 1 for "Omicron BA.2 specifically evades broad sarbecovirus neutralizing antibodies"

### Sheet: 总表
Sample Type	Gender	Age	the day of first positive qPCR testing	Clinical Classification	SARS-CoV-2 vaccination status	The first dose of vaccine			The second dose of vaccine			The third dose of vaccine			Sampling Date	Sampling Point	interval between sampling and the 3rd dose vaccine or negative qPCR results
						Vaccination Time	Vaccine Type	Vaccine Name	Vaccination Time	Vaccine Type	Vaccine Name	Vaccination Time	Vaccine Type	Vaccine Name
SARS convalescents	male	68	——	——	3	2021.06.21	inactivated vaccine	CoronaVac	2021.07.16	inactivated vaccine	CoronaVac	2021.08.27	recombinant RBD protein vaccine	ZF2001	2021.09.24	Day 28 after 3 doses	28
SARS convalescents	male	44	——	——	3	2021.04.05	inactivated vaccine	CoronaVac	2021.04.26	inactivated vaccine	BBIBP-CorV	2021.08.27	recombinant RBD protein vaccine	ZF2001	2021.09.24	Day 28 after 3 doses	28
SARS convalescents	female	40	——	——	3	2021.04.01	inactivated vaccine	CoronaVac	2021.04.24	inactivated vaccine	CoronaVac	2021.08.27	recombinant RBD protein vaccine	ZF2001	2021.09.24	Day 28 after 3 doses	28
SARS convalescents	female	66	——	——	3	2021.06.21	inactivated vaccine	CoronaVac	2021.07.14	inactivated vaccine	CoronaVac	2021.08.27	recombinant RBD protein vaccine	ZF2001	2021.09.24	Day 28 after 3 doses	28
SARS convalescents	female	64	——	——	3	2021.03.13	inactivated vaccine	CoronaVac	2021.04.07	inactivated vaccine	BBIBP-CorV	2021.09.06	recombinant RBD protein vaccine	ZF2001	2021.10.09	Day 28 after 3 doses	33
SARS convalescents	female	58	——	——	3	2021.02.16	inactivated vaccine	CoronaVac	2021.03.09	inactivated vaccine	CoronaVac	2021.09.06	recombinant RBD protein vaccine	ZF2001	2021.10.09	Day 28 after 3 doses	33
SARS convalescents	female	76	——	——	3	2021.03.16	inactivated vaccine	CoronaVac	2021.04.14	inactivated vaccine	CoronaVac	2021.09.06	recombinant RBD protein vaccine	ZF2001	2021.10.09	Day 28 after 3 doses	33
SARS convalescents	female	65	——	——	3	2021.04.29	inactivated vaccine	CoronaVac	2021.06.02	inactivated vaccine	CoronaVac	2021.09.06	recombinant RBD protein vaccine	ZF2001	2021.10.09	Day 28 after 3 doses	33
SARS convalescents	male	69	——	——	3	2021.04.29	inactivated vaccine	CoronaVac	2021.06.02	inactivated vaccine	CoronaVac	2021.09.06	recombinant RBD protein vaccine	ZF2001	2021.10.09	Day 28 after 3 doses	33
SARS convalescents	female	67	——	——	3 dose	2021.03.11	inactivated vaccine	CoronaVac	2021.04.07	inactivated vaccine	CoronaVac	2021.09.06	recombinant RBD protein vaccine	ZF2001	2021.10.09	Day 28 after 3 doses	33
SARS convalescents	male	39	——	——	3 dose	2021.02.25	inactivated vaccine	CoronaVac	2021.03.18	inactivated vaccine	CoronaVac	2021.09.06	recombinant RBD protein vaccine	ZF2001	2021.10.09	Day 28 after 3 doses	33
SARS convalescents	female	52	——	——	3 dose	2021.03.27	inactivated vaccine	CoronaVac	2021.04.25	inactivated vaccine	BBIBP-CorV	2021.09.06	recombinant RBD protein vaccine	ZF2001	2021.10.09	Day 28 after 3 doses	33
SARS convalescents	male	67	——	——	3 dose	2021.03.15	inactivated vaccine	CoronaVac	2021.04.12	inactivated vaccine	BBIBP-CorV	2021.09.06	recombinant RBD protein vaccine	ZF2001	2021.10.09	Day 28 after 3 doses	33
SARS convalescents	male	40	——	——	3 dose	2021.01.02	inactivated vaccine	CoronaVac	2021.01.21	inactivated vaccine	CoronaVac	2021.09.06	recombinant RBD protein vaccine	ZF2001	2021.10.09	Day 28 after 3 doses	33
SARS convalescents	male	71	——	——	3 dose	2021.03.15	inactivated vaccine	CoronaVac	2021.04.10	inactivated vaccine	CoronaVac	2021.09.13	recombinant RBD protein vaccine	ZF2001	2021.10.09	Day 28 after 3 doses	26
SARS convalescents	female	53	——	——	3 dose	2021.04.02	inactivated vaccine	CoronaVac	2021.04.23	inactivated vaccine	BBIBP-CorV	2021.09.13	recombinant RBD protein vaccine	ZF2001	2021.10.09	Day 28 after 3 doses	26
SARS convalescents	female	60	——	——	3 dose	2021.04.11	inactivated vaccine	CoronaVac	2021.05.08	inactivated vaccine	BBIBP-CorV	2021.09.13	recombinant RBD protein vaccine	ZF2001	2021.10.09	Day 28 after 3 doses	26
SARS convalescents	male	53	——	——	3 dose	2021.01.14	inactivated vaccine	CoronaVac	2021.02.04	inactivated vaccine	CoronaVac	2021.09.13	recombinant RBD protein vaccine	ZF2001	2021.10.09	Day 28 after 3 doses	26
SARS convalescents	female	64	——	——	3 dose	2021.04.21	inactivated vaccine	CoronaVac	2021.05.12	inactivated vaccine	CoronaVac	2021.11.22	recombinant RBD protein vaccine	ZF2001	2021.12.24	Day 28 after 3 doses	32
SARS convalescents	female	63	——	——	3 dose	2021.05.21	inactivated vaccine	CoronaVac	2021.06.11	inactivated vaccine	BBIBP-CorV	2021.11.22	recombinant RBD protein vaccine	ZF2001	2021.12.24	Day 28 after 3 doses	32
SARS convalescents	male	65	——	——	3 dose	2021.04.21	inactivated vaccine	CoronaVac	2021.05.12	inactivated vaccine	CoronaVac	2021.11.22	recombinant RBD protein vaccine	ZF2001	2021.12.24	Day 28 after 3 doses	32
SARS convalescents	male	57	——	——	3 dose	2021.04.22	inactivated vaccine	CoronaVac	2021.05.15	inactivated vaccine	CoronaVac	2021.11.22	recombinant RBD protein vaccine	ZF2001	2021.12.24	Day 28 after 3 doses	32
SARS convalescents	female	65	——	——	3 dose	2021.04.11	inactivated vaccine	CoronaVac	2021.05.12	inactivated vaccine	CoronaVac	2021.11.22	recombinant RBD protein vaccine	ZF2001	2021.12.24	Day 28 after 3 doses	32
SARS convalescents	male	48	——	——	3 dose	2021.05.12	inactivated vaccine	CoronaVac	2021.06.05	inactivated vaccine	CoronaVac	2021.11.22	recombinant RBD protein vaccine	ZF2001	2021.12.24	Day 28 after 3 doses	32
SARS convalescents	female	62	——	——	3 dose	2021.04.12	inactivated vaccine	CoronaVac	2021.05.08	inactivated vaccine	CoronaVac	2021.11.22	recombinant RBD protein vaccine	ZF2001	2021.12.24	Day 28 after 3 doses	32
SARS convalescents	female	58	——	——	3 dose	2021.04.11	inactivated vaccine	CoronaVac	2021.05.02	inactivated vaccine	CoronaVac	2021.11.22	recombinant RBD protein vaccine	ZF2001	2021.12.24	Day 28 after 3 doses	32
SARS convalescents	female	66	——	——	3 dose	2021.05.06	inactivated vaccine	CoronaVac	2021.05.27	inactivated vaccine	CoronaVac	2021.11.22	recombinant RBD protein vaccine	ZF2001	2021.12.24	Day 28 after 3 doses	32
SARS convalescents	female	59	——	——	3 dose	2021.04.16	inactivated vaccine	CoronaVac	2021.05.19	inactivated vaccine	CoronaVac	2021.11.22	recombinant RBD protein vaccine	ZF2001	2021.12.24	Day 28 after 3 doses	32
omicron convalescents	female	58	2022-01-10	No symptom	3 dose	2021-04-21	inactivated vaccine	CoronaVac	2021-05-19	inactivated vaccine	CoronaVac	2021-11-19	inactivated vaccine	CoronaVac	2022-02-21	Day 28 after recovery	——
omicron convalescents	female	63	2022-01-09	No symptom	3 dose	2021-04-13	inactivated vaccine	CoronaVac	2021-05-11	inactivated vaccine	CoronaVac	2021-09-28	inactivated vaccine	CoronaVac	2022-02-21	Day 28 after recovery	——
omicron convalescents	female	48	2022-01-15	No symptom	3 dose	2021-04-25	inactivated vaccine	CoronaVac	2021-05-12	inactivated vaccine	CoronaVac	2021-11-15	inactivated vaccine	CoronaVac	2022-02-21	Day 28 after recovery	——
omicron convalescents	female	38	2022-01-12	No symptom	3 dose	2021-04-16	inactivated vaccine	CoronaVac	2021-05-17	inactivated vaccine	CoronaVac	2021-12-07	inactivated vaccine	CoronaVac	2022-02-22	Day 28 after recovery	——
omicron convalescents	female	38	2022-01-12	No symptom	3 dose	2021-04-01	inactivated vaccine	CoronaVac	2021-05-01	inactivated vaccine	CoronaVac	2021-11-01	inactivated vaccine	CoronaVac	2022-02-22	Day 28 after recovery	——
omicron convalescents	female	41	2022-01-12	No symptom	3 dose	2021-01-09	inactivated vaccine	CoronaVac	2021-01-30	inactivated vaccine	CoronaVac	2021-09-29	inactivated vaccine	CoronaVac	2022-02-22	Day 28 after recovery	——
omicron convalescents	female	57	2022-01-12	No symptom	3 dose	2021-03-26	inactivated vaccine	CoronaVac	2021-04-23	inactivated vaccine	CoronaVac	2021-10-29	inactivated vaccine	CoronaVac	2022-02-22	Day 28 after recovery	——
omicron convalescents	female	36	2022-01-13	No symptom	3 dose	2021-04-30	inactivated vaccine	CoronaVac	2021-05-12	inactivated vaccine	CoronaVac	2021-12-02	inactivated vaccine	CoronaVac	2022-02-22	Day 28 after recovery	——
omicron convalescents	male	29	2022-01-14	No symptom	3 dose	2021-01-01	inactivated vaccine	CoronaVac	2021-01-01	inactivated vaccine	CoronaVac	2021-09-01	inactivated vaccine	CoronaVac	2022-02-22	Day 28 after recovery	——
omicron convalescents	female	46	2022-01-12	No symptom	3 dose	2021-04-15	inactivated vaccine	CoronaVac	2021-05-12	inactivated vaccine	CoronaVac	2021-11-15	inactivated vaccine	CoronaVac	2022-02-22	Day 28 after recovery	——
omicron convalescents	female	48	2022-01-11	No symptom	3 dose	2021-04-15	inactivated vaccine	CoronaVac	2021-05-12	inactivated vaccine	CoronaVac	2021-12-06	inactivated vaccine	CoronaVac	2022-02-22	Day 28 after recovery	——
omicron convalescents	female	35	2022-01-16	No symptom	3 dose	2021-05-27	inactivated vaccine	CoronaVac	2021-06-17	inactivated vaccine	CoronaVac	2021-12-30	inactivated vaccine	CoronaVac	2022-02-23	Day 28 after recovery	——
omicron convalescents	male	35	2022-01-11	No symptom	3 dose	2021-05-30	inactivated vaccine	CoronaVac	2021-06-21	inactivated vaccine	CoronaVac	2021-12-29	inactivated vaccine	CoronaVac	2022-02-23	Day 28 after recovery	——
omicron convalescents	female	21	2022-01-15	No symptom	3 dose	2021-04-02	inactivated vaccine	CoronaVac	2021-05-20	inactivated vaccine	CoronaVac	2021-12-31	inactivated vaccine	CoronaVac	2022-02-23	Day 28 after recovery	——
omicron convalescents	female	58	2022-01-10	mild	3 dose	2021-04-21	inactivated vaccine	CoronaVac	2021-05-19	inactivated vaccine	CoronaVac	2021-11-19	inactivated vaccine	CoronaVac	2022-02-21	Day 28 after recovery	——
omicron convalescents	female	63	2022-01-09	moderate	3 dose	2021-04-13	inactivated vaccine	CoronaVac	2021-05-11	inactivated vaccine	CoronaVac	2021-09-28	inactivated vaccine	CoronaVac	2022-02-21	Day 28 after recovery	——
omicron convalescents	female	48	2022-01-15	mild	3 dose	2021-04-25	inactivated vaccine	CoronaVac	2021-05-12	inactivated vaccine	CoronaVac	2021-11-15	inactivated vaccine	CoronaVac	2022-02-21	Day 28 after recovery	——
omicron convalescents	female	38	2022-01-12	moderate	3 dose	2021-04-16	inactivated vaccine	CoronaVac	2021-05-17	inactivated vaccine	CoronaVac	2021-12-07	inactivated vaccine	CoronaVac	2022-02-22	Day 28 after recovery	——
omicron convalescents	female	38	2022-01-12	moderate	3 dose	2021-04-01	inactivated vaccine	CoronaVac	2021-05-01	inactivated vaccine	CoronaVac	2021-11-01	inactivated vaccine	CoronaVac	2022-02-22	Day 28 after recovery	——
omicron convalescents	female	41	2022-01-12	mild	3 dose	2021-01-09	inactivated vaccine	CoronaVac	2021-01-30	inactivated vaccine	CoronaVac	2021-09-29	inactivated vaccine	CoronaVac	2022-02-22	Day 28 after recovery	——
omicron convalescents	female	57	2022-01-12	mild	3 dose	2021-03-26	inactivated vaccine	CoronaVac	2021-04-23	inactivated vaccine	CoronaVac	2021-10-29	inactivated vaccine	CoronaVac	2022-02-22	Day 28 after recovery	——
omicron convalescents	female	36	2022-01-13	mild	3 dose	2021-04-30	inactivated vaccine	CoronaVac	2021-05-12	inactivated vaccine	CoronaVac	2021-12-02	inactivated vaccine	CoronaVac	2022-02-22	Day 28 after recovery	——
omicron convalescents	male	29	2022-01-14	moderate	3 dose	2021-01-01	inactivated vaccine	CoronaVac	2021-01-01	inactivated vaccine	CoronaVac	2021-09-01	inactivated vaccine	CoronaVac	2022-02-22	Day 28 after recovery	——
omicron convalescents	female	46	2022-01-12	moderate	3 dose	2021-04-15	inactivated vaccine	CoronaVac	2021-05-12	inactivated vaccine	CoronaVac	2021-11-15	inactivated vaccine	CoronaVac	2022-02-22	Day 28 after recovery	——
omicron convalescents	female	48	2022-01-11	moderate	3 dose	2021-04-15	inactivated vaccine	CoronaVac	2021-05-12	inactivated vaccine	CoronaVac	2021-12-06	inactivated vaccine	CoronaVac	2022-02-22	Day 28 after recovery	——
omicron convalescents	female	35	2022-01-16	moderate	3 dose	2021-05-27	inactivated vaccine	CoronaVac	2021-06-17	inactivated vaccine	CoronaVac	2021-12-30	inactivated vaccine	CoronaVac	2022-02-23	Day 28 after recovery	——
omicron convalescents	male	35	2022-01-11	mild	3 dose	2021-05-30	inactivated vaccine	CoronaVac	2021-06-21	inactivated vaccine	CoronaVac	2021-12-29	inactivated vaccine	CoronaVac	2022-02-23	Day 28 after recovery	——
omicron convalescents	female	21	2022-01-15	moderate	3 dose	2021-04-02	inactivated vaccine	CoronaVac	2021-05-20	inactivated vaccine	CoronaVac	2021-12-31	inactivated vaccine	CoronaVac	2022-02-23	Day 28 after recovery	——
omicron convalescents	female	60	2022-01-11	mild	3 dose	2021-04-21	inactivated vaccine	CoronaVac	2021-05-13	inactivated vaccine	CoronaVac	2021-11-25	inactivated vaccine	CoronaVac	2022-02-23	Day 28 after recovery	——
omicron convalescents	female	42	2022-01-15	moderate	3 dose	2021-04-22	inactivated vaccine	CoronaVac	2021-05-14	inactivated vaccine	CoronaVac	2021-11-20	inactivated vaccine	CoronaVac	2022-02-23	Day 28 after recovery	——
omicron convalescents	female	31	2022-01-15	moderate	3 dose	2021-05-06	inactivated vaccine	CoronaVac	2021-05-28	inactivated vaccine	CoronaVac	2021-12-06	inactivated vaccine	CoronaVac	2022-02-23	Day 28 after recovery	——
omicron convalescents	male	27	2022-01-13	mild	3 dose	2021-04-21	inactivated vaccine	CoronaVac	2021-05-12	inactivated vaccine	CoronaVac	2021-11-19	inactivated vaccine	CoronaVac	2022-02-23	Day 28 after recovery	——
omicron convalescents	female	63	2022-01-13	moderate	3 dose	2021-05-25	inactivated vaccine	CoronaVac	2021-06-16	inactivated vaccine	CoronaVac	2021-12-27	inactivated vaccine	CoronaVac	2022-02-23	Day 28 after recovery	——
omicron convalescents	female	50	2022-01-13	mild	3 dose	2021-03-06	inactivated vaccine	CoronaVac	2021-04-29	inactivated vaccine	CoronaVac	2021-10-29	inactivated vaccine	CoronaVac	2022-02-23	Day 28 after recovery	——
omicron convalescents	female	57	2022-01-11	moderate	3 dose	2021-04-01	inactivated vaccine	CoronaVac	2021-05-01	inactivated vaccine	CoronaVac	2021-12-01	inactivated vaccine	CoronaVac	2022-02-24	Day 28 after recovery	——
omicron convalescents	female	54	2022-01-11	mild	3 dose	2021-04-15	inactivated vaccine	CoronaVac	2021-05-12	inactivated vaccine	CoronaVac	2021-12-06	inactivated vaccine	CoronaVac	2022-02-24	Day 28 after recovery	——
omicron convalescents	male	32	2022-01-16	mild	3 dose	2021-04-21	inactivated vaccine	CoronaVac	2021-05-12	inactivated vaccine	CoronaVac	2021-11-21	inactivated vaccine	CoronaVac	2022-02-24	Day 28 after recovery	——
omicron convalescents	female	44	2022-01-14	moderate	3 dose	2021-04-15	inactivated vaccine	CoronaVac	2021-05-12	inactivated vaccine	CoronaVac	2021-11-21	inactivated vaccine	CoronaVac	2022-02-24	Day 28 after recovery	——
omicron convalescents	female	36	2022-01-09	mild	3 dose	2021-01-10	inactivated vaccine	CoronaVac	2021-01-31	inactivated vaccine	CoronaVac	2021-09-28	inactivated vaccine	CoronaVac	2022-02-24	Day 28 after recovery	——
omicron convalescents	female	53	2022-01-09	moderate	3 dose	2021-04-15	inactivated vaccine	CoronaVac	2021-05-12	inactivated vaccine	CoronaVac	2022-01-07	inactivated vaccine	CoronaVac	2022-02-24	Day 28 after recovery	——
omicron convalescents	female	53	2022-01-10	mild	3 dose	2021-04-15	inactivated vaccine	CoronaVac	2021-05-09	inactivated vaccine	CoronaVac	2021-12-04	inactivated vaccine	CoronaVac	2022-02-24	Day 28 after recovery	——
omicron convalescents	male	46	2022-01-13	moderate	3 dose	2021-01-14	inactivated vaccine	CoronaVac	2021-01-29	inactivated vaccine	CoronaVac	2021-09-29	inactivated vaccine	CoronaVac	2022-02-24	Day 28 after recovery	——
omicron convalescents	female	40	2022-01-13	moderate	3 dose	2021-04-16	inactivated vaccine	CoronaVac	2021-05-17	inactivated vaccine	CoronaVac	2021-12-04	inactivated vaccine	CoronaVac	2022-02-24	Day 28 after recovery	——
omicron convalescents	female	60	2022-01-13	moderate	3 dose	2021-03-26	inactivated vaccine	CoronaVac	2021-04-29	inactivated vaccine	CoronaVac	2021-10-30	inactivated vaccine	CoronaVac	2022-02-25	Day 28 after recovery	——
omicron convalescents	female	42	2022-01-16	moderate	3 dose	2021-04-15	inactivated vaccine	CoronaVac	2021-05-12	inactivated vaccine	CoronaVac	2021-11-20	inactivated vaccine	CoronaVac	2022-02-25	Day 28 after recovery	——
omicron convalescents	male	49	2022-01-16	mild	3 dose	2021-01-04	inactivated vaccine	CoronaVac	2021-01-26	inactivated vaccine	CoronaVac	2021-09-28	inactivated vaccine	CoronaVac	2022-02-25	Day 28 after recovery	——
omicron convalescents	female	52	2022-01-12	mild	3 dose	2021-05-28	inactivated vaccine	CoronaVac	2021-06-18	inactivated vaccine	CoronaVac	2021-12-24	inactivated vaccine	CoronaVac	2022-02-25	Day 28 after recovery	——
omicron convalescents	male	39	2022-01-13	moderate	3 dose	2021-04-21	inactivated vaccine	CoronaVac	2021-05-15	inactivated vaccine	CoronaVac	2021-11-27	inactivated vaccine	CoronaVac	2022-02-25	Day 28 after recovery	——
omicron convalescents	male	65	2022-01-14	moderate	3 dose	2021-04-15	inactivated vaccine	CoronaVac	2021-05-12	inactivated vaccine	CoronaVac	2021-12-25	inactivated vaccine	CoronaVac	2022-02-25	Day 28 after recovery	——
omicron convalescents	male	36	2022-01-13	moderate	3 dose	2021-01-09	inactivated vaccine	CoronaVac	2021-01-30	inactivated vaccine	CoronaVac	2021-09-18	inactivated vaccine	CoronaVac	2022-02-26	Day 28 after recovery	——
omicron convalescents	male	38	2022-01-16	moderate	3 dose	2021-02-02	inactivated vaccine	CoronaVac	2021-03-06	inactivated vaccine	CoronaVac	2021-10-10	inactivated vaccine	CoronaVac	2022-02-26	Day 28 after recovery	——
omicron convalescents	male	26	2022-01-16	mild	3 dose	2021-03-27	inactivated vaccine	CoronaVac	2021-05-04	inactivated vaccine	CoronaVac	2021-11-06	inactivated vaccine	CoronaVac	2022-02-26	Day 28 after recovery	——
3 dose vaccinee	male	36	——	——	3 dose	2020-12-09	inactivated vaccine	CoronaVac	2020-12-30	inactivated vaccine	CoronaVac	2021-08-11	inactivated vaccine	CoronaVac	2021.09.08(±1）	Day 28 after 3 doses	28(±1）
3 dose vaccinee	female	31	——	——	3 dose	2021-02-02	inactivated vaccine	CoronaVac	2021-02-23	inactivated vaccine	CoronaVac	2021-08-11	inactivated vaccine	CoronaVac	2021.09.08(±1）	Day 28 after 3 doses	28(±1）
3 dose vaccinee	male	32	——	——	3 dose	2021-01-08	inactivated vaccine	CoronaVac	2021-01-29	inactivated vaccine	CoronaVac	2021-08-11	inactivated vaccine	CoronaVac	2021.09.08(±1）	Day 28 after 3 doses	28(±1）
3 dose vaccinee	female	58	——	——	3 dose	2021-01-11	inactivated vaccine	CoronaVac	2021-02-01	inactivated vaccine	CoronaVac	2021-08-11	inactivated vaccine	CoronaVac	2021.09.08(±1）	Day 28 after 3 doses	28(±1）
3 dose vaccinee	female	26	——	——	3 dose	2021-01-08	inactivated vaccine	CoronaVac	2021-01-29	inactivated vaccine	CoronaVac	2021-08-11	inactivated vaccine	CoronaVac	2021.09.08(±1）	Day 28 after 3 doses	28(±1）
3 dose vaccinee	male	21	——	——	3 dose	2021-01-11	inactivated vaccine	CoronaVac	2021-02-01	inactivated vaccine	CoronaVac	2021-08-12	inactivated vaccine	CoronaVac	2021.09.09(±1）	Day 28 after 3 doses	28(±1）
3 dose vaccinee	male	70	——	——	3 dose	2021-02-06	inactivated vaccine	CoronaVac	2021-02-27	inactivated vaccine	CoronaVac	2021-08-17	inactivated vaccine	CoronaVac	2021.09.14(±1）	Day 28 after 3 doses	28(±1）
3 dose vaccinee	female	42	——	——	3 dose	2021-01-17	inactivated vaccine	CoronaVac	2021-02-07	inactivated vaccine	CoronaVac	2021-08-12	inactivated vaccine	CoronaVac	2021.09.09(±1）	Day 28 after 3 doses	28(±1）
3 dose vaccinee	female	50	——	——	3 dose	2021-03-11	inactivated vaccine	CoronaVac	2021-04-01	inactivated vaccine	CoronaVac	2021-08-13	inactivated vaccine	CoronaVac	2021.09.10(±1）	Day 28 after 3 doses	28(±1）
3 dose vaccinee	female	40	——	——	3 dose	2021-01-22	inactivated vaccine	CoronaVac	2021-02-12	inactivated vaccine	CoronaVac	2021-08-12	inactivated vaccine	CoronaVac	2021.09.09(±1）	Day 28 after 3 doses	28(±1）
3 dose vaccinee	female	52	——	——	3 dose	2021-01-28	inactivated vaccine	CoronaVac	2021-02-18	inactivated vaccine	CoronaVac	2021-08-12	inactivated vaccine	CoronaVac	2021.09.09(±1）	Day 28 after 3 doses	28(±1）
3 dose vaccinee	female	49	——	——	3 dose	2021-01-31	inactivated vaccine	CoronaVac	2021-02-21	inactivated vaccine	CoronaVac	2021-08-12	inactivated vaccine	CoronaVac	2021.09.09(±1）	Day 28 after 3 doses	28(±1）
3 dose vaccinee	female	48	——	——	3 dose	2021-02-03	inactivated vaccine	CoronaVac	2021-02-24	inactivated vaccine	CoronaVac	2021-08-12	inactivated vaccine	CoronaVac	2021.09.09(±1）	Day 28 after 3 doses	28(±1）
3 dose vaccinee	female	33	——	——	3 dose	2021-02-06	inactivated vaccine	CoronaVac	2021-02-27	inactivated vaccine	CoronaVac	2021-08-12	inactivated vaccine	CoronaVac	2021.09.09(±1）	Day 28 after 3 doses	28(±1）
3 dose vaccinee	female	26	——	——	3 dose	2021-02-08	inactivated vaccine	CoronaVac	2021-03-01	inactivated vaccine	CoronaVac	2021-08-12	inactivated vaccine	CoronaVac	2021.09.09(±1）	Day 28 after 3 doses	28(±1）
3 dose vaccinee	male	35	——	——	3 dose	2021-02-13	inactivated vaccine	CoronaVac	2021-03-06	inactivated vaccine	CoronaVac	2021-08-12	inactivated vaccine	CoronaVac	2021.09.09(±1）	Day 28 after 3 doses	28(±1）
3 dose vaccinee	female	35	——	——	3 dose	2021-01-08	inactivated vaccine	CoronaVac	2021-01-29	inactivated vaccine	CoronaVac	2021-08-13	inactivated vaccine	CoronaVac	2021.09.10(±1）	Day 28 after 3 doses	28(±1）
3 dose vaccinee	male	35	——	——	3 dose	2021-02-18	inactivated vaccine	CoronaVac	2021-03-11	inactivated vaccine	CoronaVac	2021-08-12	inactivated vaccine	CoronaVac	2021.09.09(±1）	Day 28 after 3 doses	28(±1）
3 dose vaccinee	female	40	——	——	3 dose	2021-02-19	inactivated vaccine	CoronaVac	2021-03-12	inactivated vaccine	CoronaVac	2021-08-12	inactivated vaccine	CoronaVac	2021.09.09(±1）	Day 28 after 3 doses	28(±1）
3 dose vaccinee	female	21	——	——	3 dose	2021-01-08	inactivated vaccine	CoronaVac	2021-01-29	inactivated vaccine	CoronaVac	2021-08-13	inactivated vaccine	CoronaVac	2021.09.10(±1）	Day 28 after 3 doses	28(±1）
3 dose vaccinee	female	50	——	——	3 dose	2021-01-08	inactivated vaccine	CoronaVac	2021-01-29	inactivated vaccine	CoronaVac	2021-08-13	inactivated vaccine	CoronaVac	2021.09.10(±1）	Day 28 after 3 doses	28(±1）
3 dose vaccinee	female	31	——	——	3 dose	2021-01-08	inactivated vaccine	CoronaVac	2021-01-29	inactivated vaccine	CoronaVac	2021-08-13	inactivated vaccine	CoronaVac	2021.09.10(±1）	Day 28 after 3 doses	28(±1）
3 dose vaccinee	female	53	——	——	3 dose	2021-01-12	inactivated vaccine	CoronaVac	2021-02-02	inactivated vaccine	CoronaVac	2021-08-13	inactivated vaccine	CoronaVac	2021.09.10(±1）	Day 28 after 3 doses	28(±1）
3 dose vaccinee	female	40	——	——	3 dose	2021-03-11	inactivated vaccine	CoronaVac	2021-04-01	inactivated vaccine	CoronaVac	2021-08-13	inactivated vaccine	CoronaVac	2021.09.10(±1）	Day 28 after 3 doses	28(±1）
3 dose vaccinee	male	40	——	——	3 dose	2021-01-08	inactivated vaccine	CoronaVac	2021-01-29	inactivated vaccine	CoronaVac	2021-08-13	inactivated vaccine	CoronaVac	2021.09.10(±1）	Day 28 after 3 doses	28(±1）
3 dose vaccinee	female	39	——	——	3 dose	2021-01-08	inactivated vaccine	CoronaVac	2021-01-29	inactivated vaccine	CoronaVac	2021-08-13	inactivated vaccine	CoronaVac	2021.09.10(±1）	Day 28 after 3 doses	28(±1）
3 dose vaccinee	female	32	——	——	3 dose	2021-02-14	inactivated vaccine	CoronaVac	2021-03-07	inactivated vaccine	CoronaVac	2021-08-17	inactivated vaccine	CoronaVac	2021.09.14(±1）	Day 28 after 3 doses	28(±1）
3 dose vaccinee	female	38	——	——	3 dose	2021-02-02	inactivated vaccine	CoronaVac	2021-02-23	inactivated vaccine	CoronaVac	2021-08-13	inactivated vaccine	CoronaVac	2021.09.10(±1）	Day 28 after 3 doses	28(±1）
3 dose vaccinee	male	26	——	——	3 dose	2021-02-20	inactivated vaccine	CoronaVac	2021-03-13	inactivated vaccine	CoronaVac	2021-08-13	inactivated vaccine	CoronaVac	2021.09.10(±1）	Day 28 after 3 doses	28(±1）
3 dose vaccinee	female	31	——	——	3 dose	2021-01-08	inactivated vaccine	CoronaVac	2021-01-29	inactivated vaccine	CoronaVac	2021-08-13	inactivated vaccine	CoronaVac	2021.09.10(±1）	Day 28 after 3 doses	28(±1）
3 dose vaccinee	male	35	——	——	3 dose	2021-02-10	inactivated vaccine	CoronaVac	2021-03-03	inactivated vaccine	CoronaVac	2021-08-13	inactivated vaccine	CoronaVac	2021.09.10(±1）	Day 28 after 3 doses	28(±1）
3 dose vaccinee	female	36	——	——	3 dose	2021-01-08	inactivated vaccine	CoronaVac	2021-01-29	inactivated vaccine	CoronaVac	2021-08-13	inactivated vaccine	CoronaVac	2021.09.10(±1）	Day 28 after 3 doses	28(±1）
3 dose vaccinee	female	36	——	——	3 dose	2021-01-08	inactivated vaccine	CoronaVac	2021-01-29	inactivated vaccine	CoronaVac	2021-08-13	inactivated vaccine	CoronaVac	2021.09.10(±1）	Day 28 after 3 doses	28(±1）
3 dose vaccinee	female	30	——	——	3 dose	2021-01-08	inactivated vaccine	CoronaVac	2021-01-29	inactivated vaccine	CoronaVac	2021-08-13	inactivated vaccine	CoronaVac	2021.09.10(±1）	Day 28 after 3 doses	28(±1）
3 dose vaccinee	female	31	——	——	3 dose	2021-01-13	inactivated vaccine	CoronaVac	2021-02-03	inactivated vaccine	CoronaVac	2021-08-17	inactivated vaccine	CoronaVac	2021.09.14(±1）	Day 28 after 3 doses	28(±1）
3 dose vaccinee	female	25	——	——	3 dose	2021-01-16	inactivated vaccine	CoronaVac	2021-02-06	inactivated vaccine	CoronaVac	2021-08-17	inactivated vaccine	CoronaVac	2021.09.14(±1）	Day 28 after 3 doses	28(±1）
3 dose vaccinee	male	41	——	——	3 dose	2021-01-18	inactivated vaccine	CoronaVac	2021-02-08	inactivated vaccine	CoronaVac	2021-08-17	inactivated vaccine	CoronaVac	2021.09.14(±1）	Day 28 after 3 doses	28(±1）
3 dose vaccinee	female	24	——	——	3 dose	2021-01-22	inactivated vaccine	CoronaVac	2021-02-12	inactivated vaccine	CoronaVac	2021-08-17	inactivated vaccine	CoronaVac	2021.09.14(±1）	Day 28 after 3 doses	28(±1）
3 dose vaccinee	female	48	——	——	3 dose	2021-01-27	inactivated vaccine	CoronaVac	2021-02-17	inactivated vaccine	CoronaVac	2021-08-17	inactivated vaccine	CoronaVac	2021.09.14(±1）	Day 28 after 3 doses	28(±1）
3 dose vaccinee	female	59	——	——	3 dose	2021-01-30	inactivated vaccine	CoronaVac	2021-02-20	inactivated vaccine	CoronaVac	2021-08-17	inactivated vaccine	CoronaVac	2021.09.14(±1）	Day 28 after 3 doses	28(±1）
3 dose vaccinee	female	44	——	——	3 dose	2021-03-03	inactivated vaccine	CoronaVac	2021-03-24	inactivated vaccine	CoronaVac	2021-08-12	recombinant RBD protein vaccine	ZF2001	2021.09.09(±1）	Day 28 after 3 doses	28(±1）
3 dose vaccinee	male	42	——	——	3 dose	2021-01-12	inactivated vaccine	CoronaVac	2021-02-02	inactivated vaccine	CoronaVac	2021-08-11	recombinant RBD protein vaccine	ZF2001	2021.09.08(±1）	Day 28 after 3 doses	28(±1）
3 dose vaccinee	female	56	——	——	3 dose	2021-03-11	inactivated vaccine	CoronaVac	2021-04-01	inactivated vaccine	CoronaVac	2021-08-11	recombinant RBD protein vaccine	ZF2001	2021.09.08(±1）	Day 28 after 3 doses	28(±1）
3 dose vaccinee	female	27	——	——	3 dose	2021-01-08	inactivated vaccine	CoronaVac	2021-01-29	inactivated vaccine	CoronaVac	2021-08-11	recombinant RBD protein vaccine	ZF2001	2021.09.08(±1）	Day 28 after 3 doses	28(±1）
3 dose vaccinee	male	41	——	——	3 dose	2021-02-28	inactivated vaccine	CoronaVac	2021-03-21	inactivated vaccine	CoronaVac	2021-08-12	recombinant RBD protein vaccine	ZF2001	2021.09.09(±1）	Day 28 after 3 doses	28(±1）
3 dose vaccinee	female	41	——	——	3 dose	2021-01-12	inactivated vaccine	CoronaVac	2021-02-02	inactivated vaccine	CoronaVac	2021-08-11	recombinant RBD protein vaccine	ZF2001	2021.09.08(±1）	Day 28 after 3 doses	28(±1）
3 dose vaccinee	female	39	——	——	3 dose	2021-03-01	inactivated vaccine	CoronaVac	2021-03-22	inactivated vaccine	CoronaVac	2021-08-12	recombinant RBD protein vaccine	ZF2001	2021.09.09(±1）	Day 28 after 3 doses	28(±1）
3 dose vaccinee	male	37	——	——	3 dose	2021-01-08	inactivated vaccine	CoronaVac	2021-01-29	inactivated vaccine	CoronaVac	2021-08-11	recombinant RBD protein vaccine	ZF2001	2021.09.08(±1）	Day 28 after 3 doses	28(±1）
3 dose vaccinee	male	46	——	——	3 dose	2021-01-11	inactivated vaccine	CoronaVac	2021-02-01	inactivated vaccine	CoronaVac	2021-08-11	recombinant RBD protein vaccine	ZF2001	2021.09.08(±1）	Day 28 after 3 doses	28(±1）
3 dose vaccinee	female	46	——	——	3 dose	2021-03-02	inactivated vaccine	CoronaVac	2021-03-23	inactivated vaccine	CoronaVac	2021-08-12	recombinant RBD protein vaccine	ZF2001	2021.09.09(±1）	Day 28 after 3 doses	28(±1）
3 dose vaccinee	female	37	——	——	3 dose	2021-01-08	inactivated vaccine	CoronaVac	2021-01-29	inactivated vaccine	CoronaVac	2021-08-11	recombinant RBD protein vaccine	ZF2001	2021.09.08(±1）	Day 28 after 3 doses	28(±1）
3 dose vaccinee	female	39	——	——	3 dose	2021-02-26	inactivated vaccine	CoronaVac	2021-03-19	inactivated vaccine	CoronaVac	2021-08-12	recombinant RBD protein vaccine	ZF2001	2021.09.09(±1）	Day 28 after 3 doses	28(±1）
3 dose vaccinee	female	34	——	——	3 dose	2021-01-12	inactivated vaccine	CoronaVac	2021-02-02	inactivated vaccine	CoronaVac	2021-08-11	recombinant RBD protein vaccine	ZF2001	2021.09.08(±1）	Day 28 after 3 doses	28(±1）
3 dose vaccinee	female	52	——	——	3 dose	2021-01-12	inactivated vaccine	CoronaVac	2021-02-02	inactivated vaccine	CoronaVac	2021-08-12	recombinant RBD protein vaccine	ZF2001	2021.09.09(±1）	Day 28 after 3 doses	28(±1）
3 dose vaccinee	female	33	——	——	3 dose	2021-01-13	inactivated vaccine	CoronaVac	2021-02-03	inactivated vaccine	CoronaVac	2021-08-12	recombinant RBD protein vaccine	ZF2001	2021.09.09(±1）	Day 28 after 3 doses	28(±1）
3 dose vaccinee	male	39	——	——	3 dose	2021-01-15	inactivated vaccine	CoronaVac	2021-02-05	inactivated vaccine	CoronaVac	2021-08-12	recombinant RBD protein vaccine	ZF2001	2021.09.09(±1）	Day 28 after 3 doses	28(±1）
3 dose vaccinee	male	39	——	——	3 dose	2021-02-07	inactivated vaccine	CoronaVac	2021-02-28	inactivated vaccine	CoronaVac	2021-08-17	recombinant RBD protein vaccine	ZF2001	2021.09.14(±1）	Day 28 after 3 doses	28(±1）
3 dose vaccinee	female	41	——	——	3 dose	2021-01-18	inactivated vaccine	CoronaVac	2021-02-08	inactivated vaccine	CoronaVac	2021-08-12	recombinant RBD protein vaccine	ZF2001	2021.09.09(±1）	Day 28 after 3 doses	28(±1）
3 dose vaccinee	female	42	——	——	3 dose	2021-01-19	inactivated vaccine	CoronaVac	2021-02-09	inactivated vaccine	CoronaVac	2021-08-12	recombinant RBD protein vaccine	ZF2001	2021.09.09(±1）	Day 28 after 3 doses	28(±1）
3 dose vaccinee	female	26	——	——	3 dose	2021-02-02	inactivated vaccine	CoronaVac	2021-02-23	inactivated vaccine	CoronaVac	2021-08-13	recombinant RBD protein vaccine	ZF2001	2021.09.10(±1）	Day 28 after 3 doses	28(±1）
3 dose vaccinee	female	38	——	——	3 dose	2021-01-23	inactivated vaccine	CoronaVac	2021-02-13	inactivated vaccine	CoronaVac	2021-08-12	recombinant RBD protein vaccine	ZF2001	2021.09.09(±1）	Day 28 after 3 doses	28(±1）
3 dose vaccinee	female	29	——	——	3 dose	2021-01-26	inactivated vaccine	CoronaVac	2021-02-16	inactivated vaccine	CoronaVac	2021-08-12	recombinant RBD protein vaccine	ZF2001	2021.09.09(±1）	Day 28 after 3 doses	28(±1）
3 dose vaccinee	male	55	——	——	3 dose	2021-01-27	inactivated vaccine	CoronaVac	2021-02-17	inactivated vaccine	CoronaVac	2021-08-12	recombinant RBD protein vaccine	ZF2001	2021.09.09(±1）	Day 28 after 3 doses	28(±1）
3 dose vaccinee	female	39	——	——	3 dose	2021-01-30	inactivated vaccine	CoronaVac	2021-02-20	inactivated vaccine	CoronaVac	2021-08-12	recombinant RBD protein vaccine	ZF2001	2021.09.09(±1）	Day 28 after 3 doses	28(±1）
3 dose vaccinee	male	32	——	——	3 dose	2021-02-01	inactivated vaccine	CoronaVac	2021-02-22	inactivated vaccine	CoronaVac	2021-08-12	recombinant RBD protein vaccine	ZF2001	2021.09.09(±1）	Day 28 after 3 doses	28(±1）
3 dose vaccinee	female	38	——	——	3 dose	2021-02-02	inactivated vaccine	CoronaVac	2021-02-23	inactivated vaccine	CoronaVac	2021-08-12	recombinant RBD protein vaccine	ZF2001	2021.09.09(±1）	Day 28 after 3 doses	28(±1）
3 dose vaccinee	male	40	——	——	3 dose	2021-02-05	inactivated vaccine	CoronaVac	2021-02-26	inactivated vaccine	CoronaVac	2021-08-12	recombinant RBD protein vaccine	ZF2001	2021.09.09(±1）	Day 28 after 3 doses	28(±1）
3 dose vaccinee	female	57	——	——	3 dose	2021-02-07	inactivated vaccine	CoronaVac	2021-02-28	inactivated vaccine	CoronaVac	2021-08-12	recombinant RBD protein vaccine	ZF2001	2021.09.09(±1）	Day 28 after 3 doses	28(±1）
3 dose vaccinee	female	30	——	——	3 dose	2021-01-08	inactivated vaccine	CoronaVac	2021-01-29	inactivated vaccine	CoronaVac	2021-08-13	recombinant RBD protein vaccine	ZF2001	2021.09.10(±1）	Day 28 after 3 doses	28(±1）
3 dose vaccinee	female	46	——	——	3 dose	2021-02-10	inactivated vaccine	CoronaVac	2021-03-03	inactivated vaccine	CoronaVac	2021-08-12	recombinant RBD protein vaccine	ZF2001	2021.09.09(±1）	Day 28 after 3 doses	28(±1）
3 dose vaccinee	male	44	——	——	3 dose	2021-02-11	inactivated vaccine	CoronaVac	2021-03-04	inactivated vaccine	CoronaVac	2021-08-12	recombinant RBD protein vaccine	ZF2001	2021.09.09(±1）	Day 28 after 3 doses	28(±1）
3 dose vaccinee	female	48	——	——	3 dose	2021-02-14	inactivated vaccine	CoronaVac	2021-03-07	inactivated vaccine	CoronaVac	2021-08-12	recombinant RBD protein vaccine	ZF2001	2021.09.09(±1）	Day 28 after 3 doses	28(±1）
3 dose vaccinee	female	44	——	——	3 dose	2021-02-15	inactivated vaccine	CoronaVac	2021-03-08	inactivated vaccine	CoronaVac	2021-08-12	recombinant RBD protein vaccine	ZF2001	2021.09.09(±1）	Day 28 after 3 doses	28(±1）
3 dose vaccinee	male	41	——	——	3 dose	2021-01-08	inactivated vaccine	CoronaVac	2021-01-29	inactivated vaccine	CoronaVac	2021-08-13	recombinant RBD protein vaccine	ZF2001	2021.09.10(±1）	Day 28 after 3 doses	28(±1）
3 dose vaccinee	female	39	——	——	3 dose	2021-02-17	inactivated vaccine	CoronaVac	2021-03-10	inactivated vaccine	CoronaVac	2021-08-12	recombinant RBD protein vaccine	ZF2001	2021.09.09(±1）	Day 28 after 3 doses	28(±1）
3 dose vaccinee	female	55	——	——	3 dose	2021-02-20	inactivated vaccine	CoronaVac	2021-03-13	inactivated vaccine	CoronaVac	2021-08-12	recombinant RBD protein vaccine	ZF2001	2021.09.09(±1）	Day 28 after 3 doses	28(±1）
3 dose vaccinee	female	20	——	——	3 dose	2021-01-11	inactivated vaccine	CoronaVac	2021-02-01	inactivated vaccine	CoronaVac	2021-08-13	recombinant RBD protein vaccine	ZF2001	2021.09.10(±1）	Day 28 after 3 doses	28(±1）
3 dose vaccinee	female	33	——	——	3 dose	2021-02-22	inactivated vaccine	CoronaVac	2021-03-15	inactivated vaccine	CoronaVac	2021-08-12	recombinant RBD protein vaccine	ZF2001	2021.09.09(±1）	Day 28 after 3 doses	28(±1）
3 dose vaccinee	female	40	——	——	3 dose	2021-02-23	inactivated vaccine	CoronaVac	2021-03-16	inactivated vaccine	CoronaVac	2021-08-12	recombinant RBD protein vaccine	ZF2001	2021.09.09(±1）	Day 28 after 3 doses	28(±1）
