## Supplementary Table 4 for "Omicron BA.2 specifically evades broad sarbecovirus neutralizing antibodies"

### Sheet: Sheet1
	BD55-1239/S6P(B.1.1.529)	BD55-3546/S6P(B.1.617.2)	BD55-5840/S6P(B.1.1.529)	BD55-3500/S6P(B.1.1.529)	BD55-3372/S6P(B.1.617.2)	BD55-4637/S6P(B.1.1.529)	BD55-3152/S6P(B.1.1.529)	BD55-3152/S2P(SARS-CoV)
Data collection
Voltage (kV)	300	300	300	300	300	300	300	300
Microscope	FEI Titan Krios G3i	FEI Titan Krios G3i	FEI Titan Krios G3i	FEI Titan Krios G3i	FEI Titan Krios G3i	FEI Titan Krios G3i	FEI Titan Krios G2	FEI Titan Krios G2
Camera	K3 (Gatan)	K3 (Gatan)	K3 (Gatan)	K3 (Gatan)	K3 (Gatan)	K3 (Gatan)	K2 (Gatan)	K2 (Gatan)
Magnification (calibrated)	64,000X	64,000X	64,000X	81,000X	81,000X	81,000X	130,000X	130,000X
Electron exposure (e–/Å2)	50	50	50	59	59	59	50	50
Exposure rate (e–/Å2/s)	19.76	19.76	19.76	18.34	18.34	18.34	9.77	9.77
Number of frames collected per micrograph	40	40	40	40	40	40	40	40
Energy filter slit width	20 eV	20 eV	20 eV	20 eV	20 eV	20 eV	20 eV	20 eV
Automation software	EPU	EPU	EPU	EPU	EPU	EPU	SerialEM	SerialEM
Defocus range (μm)	–1.0 to –1.5	–1.0 to –1.5	–1.0 to –1.5	–1.0 to –1.5	–1.0 to –1.5	–1.0 to –1.5	–1.0 to –1.5	–1.0 to –1.5
Pixel size (Å)	1.08	1.08	1.08	1.07	1.07	1.07	1.04	1.04
Overall map processing
Micrographs used	3552	3355	2765	3446	3795	3279	4518	3517
Symmetry imposed	C1	C1	C1	C1	C1	C1	C1	C1
Initial particle images	1361413	1521547	511391	1358154	727044	1832719	1585792	1067449
Final particle images	285686	303444	190432	95595	343234	192163	282833	222513
Resolution at 0.143 FSC of masked reconstruction (Å)	2.77	2.63	2.95	3.21	2.92	3.17	3.04	3.05
Map sharpening B factor (Å2)	–84.9	–77.5	–83.1	-57	-70.3	-70.9	-67.9	-65
Local map processing
Final particle images	285686	303444	190432	95595	343234	192163	282833	222513
Resolution at 0.143 FSC of masked reconstruction (Å)	3.51	3.28	3.26	3.87	3.43	4.08	3.5	3.24
Map sharpening B factor (Å2)	-99.7	-107.7	-86.8	-118	-87.5	-159	-104.7	-74.4
Local map refinement
Initial model used (PDB code)	7E8F	7E8F	7E8F	7E8F	7E8F	7E8F	7E8F	7E8F
Refinement package	Phenix v1.18	Phenix v1.18	Phenix v1.18	Phenix v1.18	Phenix v1.18	Phenix v1.18	Phenix v1.18	Phenix v1.18
Model composition
Non-hydrogen atoms	3251	3267	3270	3306	3179	3289	3286	3266
Protein residues	419	413	414	413	412	418	417	411
Ligands	0	BMA:1	0	NAG:2	0	NAG:2	FUC:1	FUC:1,BMA:1
		NAG:2					NAG:2	NAG:3
R.m.s. deviations
Bond lengths (Å)	0.006	0.005	0.003	0.008	0.007	0.009	0.008	0.005
Bond angles (°)	1.026	0.897	0.625	1.342	1.009	1.306	1.124	0.934
B factors (Å2)
Protein	137.39	97.53	77.44	129.14	109.61	127.13	44.17	43.14
Ligands	N/A	71.74	58.97	97.05	N/A	151.62	31.14	31.14
Validation								52.67
MolProbity score	1.94	1.5	1.78	1.93	1.83	2.21	1.9	1.69
Clashscore	5.68	2.81	6.9	6.64	7.1	12.35	5.44	3.61
Poor rotamers (%)	0	0	0	0	0	0	0	0
Ramachandran plot
Favored (%)	86.62	93.33	94.09	89.58	93.1	87.8	87.53	90.37
Allowed (%)	13.38	6.67	5.91	10.42	6.9	11.46	12.47	9.63
Disallowed (%)	0	0	0	0	0	0.73	0	0
Cb outliers (%)	0	0	0	0	0	0	0	0
CaBLAM outliers (%)	6.25	2.77	4.02	4.07	2.25	6.97	5.74	6.52
